# Bridging genomic gaps: A versatile SARS-CoV-2 benchmark dataset for adaptive laboratory workflows

**DOI:** 10.1101/2024.04.24.587375

**Authors:** Sara E. Zufan, Louise M. Judd, Calum J. Walsh, Michelle L. Sait, Susan A. Ballard, Jason C. Kwong, Timothy P. Stinear, Torsten Seemann, Benjamin P. Howden

## Abstract

Genomic sequencing’s adoption in public health laboratories (PHLs) for pathogen surveillance is innovative yet challenging, particularly in the realm of bioinformatics. Low- and middle-income countries (LMICs) face increased difficulties due to supply chain volatility, workforce training, and unreliable infrastructure such as electricity and internet services. These challenges also extend to high-income countries (HICs) where bioinformatics is nascent in PHLs and hampered by a lack of specialized skills and computational infrastructure. This underlines the urgency for flexible and resource-aware strategies in genomic sequencing to improve global pathogen surveillance. In response to these challenges, the present research was conducted to identify and analyse key variables influencing the quality and accuracy of amplicon sequence data. An extensive benchmark dataset was developed that encompassed a diverse collection of isolates, viral loads, primer schemes, library preparation methods, sequencing technologies, and basecalling models, totalling 750 sequences. This dataset was analysed with bioinformatic workflows selected for varying levels of technical capacity. The evaluation focused on quality metrics, consensus accuracy, and common genomic epidemiological indicators. The analysis uncovers complex interactions between multiple parameters in laboratory and bioinformatic processes. emphasising resource-constrained PHLs, practical guidelines are proposed. Insights from the benchmark dataset aim to guide the establishment of specific laboratory and bioinformatics protocols for amplicon sequencing in these settings. The findings can also be used to guide the creation of specialised training curricula, further advancing genomic equity. The benchmark dataset itself allows laboratories to customise and evaluate workflows, catering to their distinct requirements and capacities. Such a holistic approach is imperative to build the capacity to monitor pathogens worldwide.

**Author summary:** This study marks a step toward equity in the field of pathogen genomics, especially for resource-constrained PHLs. It develops and evaluates a comprehensive amplicon sequencing benchmark dataset, offering vital insights for PHLs engaged in genomic surveillance. In particular, the study finds that the choice of basecaller model has a minimal impact on the quality and accuracy of consensus sequences derived from ONT data, which is crucial for labs with limited computational resources. It also highlights the effectiveness of longer amplicons in ensuring consistent coverage and reducing amplicon dropouts at higher viral loads. While Illumina remains a gold standard for data quality, the combination of the Midnight primer scheme with ONT’s Rapid library preparation is shown to be a viable alternative, reducing costs, procedural complexity, and hands-on time. The study synthesises these findings into practical guidelines to aid in the development of amplicon sequencing workflows for SARS-CoV-2 with implications for other pathogens.
