## Supplementary Tables for "Bridging genomic gaps: A versatile SARS-CoV-2 benchmark dataset for adaptive laboratory workflows"

### Sheet: S1 Table
			Cτ values by dilution series
Strain	Lineage	GISAID ID	10^0	10^1	10^2	10^3	10^4
VIC01	B	EPI_ISL_406844	23.4	29.97	33.57	37.2	38.2
VIC17991	B.1.1.7	EPI_ISL_779606	25.6	32.07	35.5	37.7	Undet.
VIC18383	B.1.351 (Beta)	EPI_ISL_1913199	27.2	33.67	37.5	38.25	Undet.
VIC18440	B.1.617.2 (Delta)	EPI_ISL_1913206	24.23	31.1	34.17	38	38.2
VIC18447	B.1.617 (Kappa)	EPI_ISL_1913208	24.63	31.05	34.55	37.6	38.2

### Sheet: S2 Table
Run ID	Scheme	Library Prep Kit	Flow Cell
DAMG01	Midnight	Rapid	FLO-MIN106
DAMG02	ARTIC V4	Rapid	FLO-MIN106
DAMG03	Midnight	Ligation	FLO-MIN112
DAMG04	ARTIC V4	Ligation	FLO-MIN112

### Sheet: S3 Table
Scheme	Library Prep	Dilution	Count	Proportion
M	Nextera XT	10^0	11	0.733
M	Nextera XT	10^1	1	0.067
M	Rapid	10^0	11	0.733
V4	Ligation	10^0	2	0.133
V4	Nextera XT	10^0	10	0.667

### Sheet: S4 Table
Scheme	Library Prep	Good	Mediocre	Bad
M	Nextera XT	1.0 (n=8)	1.0 (n=4)	0.5 (n=3)
M	Rapid	1.0 (n=8)	1.0 (n=3)	0.6 (n=12)
V4	Ligation	1.0 (n=1)	1.0 (n=1)	0.615 (n=8)
V4	Nextera XT	1.0 (n=8)	1.0 (n=2)	0.26 (n=13)
